# Evolutionary conservation of A/T-ending codons reflects co-regulation of expression and complex formation

**DOI:** 10.1101/2022.01.17.475622

**Authors:** Hannah Benisty, Xavier Hernandez-Alias, Marc Weber, Miquel Anglada-Girotto, Federica Mantica, Leandro Radusky, Gökçe Senger, Donate Weghorn, Manuel Irimia, Martin H. Schaefer, Luis Serrano

**Affiliations:** Centre for Genomic Regulation (CRG), The Barcelona Institute of Science and Technology, Dr. Aiguader 88, Barcelona 08003, Spain; Department of Experimental Oncology, IEO, European Institute of Oncology IRCCS, Via Adamello 16, Milan 20139, Italy; Universitat Pompeu Fabra (UPF), Barcelona, Spain; ICREA, Pg. Lluis Companys 23, Barcelona 08010, Spain

**Author notes:** Correspondence (L.S.), (H.B.).

**Keywords:** Codon bias, Conservation, Mammals, tRNA

## Abstract

**Background:** In a wide variety of organisms, synonymous codons are used with different frequencies, a phenomenon known as codon bias that plays an important role in determining expression levels. However, the importance of codon bias to facilitate the simultaneous turnover of thousands of protein-coding transcripts to bring about phenotypic changes in cellular programs such as development, has not yet been investigated in detail.

**Results:** Here, we discover that genes with A/T-ending codon preferences are expressed coordinately and display a high codon conservation in mammals. This feature is not observed in genes enriched in G/C-ending codons. A paradigmatic case of this phenomenon is KRAS, from the RAS family, an A/T-rich gene with a high codon conservation (95%) in comparison to HRAS (76%). Also, we find that genes with similar codon composition are more likely to be part of the same protein complex, and that genes with A/T-ending codons are more prone to form protein complexes than those rich in G/C. The codon preferences of genes with A/T-ending codons are conserved among vertebrates. We propose that codon conservation, a feature of expression-coordinated transcripts, is linked to the high expression variation and coordination of tRNA isoacceptors reading A/T-ending codons.

**Conclusions:** Our data indicate that cells exploit A/T-ending codons to generate coordinated, fine-tuned changes of protein-coding transcripts. We suggest that this orchestration contributes to tissue-specific and ontogenetic-specific expression, which can facilitate, for instance, timely protein complex formation.
