## Supplementary Table 7 for "Evolutionary conservation of A/T-ending codons reflects co-regulation of expression and complex formation"

aa	Codon	PC1
E	GAA	-0.17
K	AAA	-0.16
D	GAT	-0.16
V	GTT	-0.15
R	AGA	-0.15
N	AAT	-0.15
F	TTT	-0.15
L	TTA	-0.15
G	GGA	-0.15
Q	CAA	-0.14
Y	TAT	-0.14
I	ATT	-0.14
L	CTT	-0.14
H	CAT	-0.14
A	GCA	-0.14
V	GTA	-0.13
I	ATA	-0.13
T	ACA	-0.12
A	GCT	-0.12
P	CCA	-0.12
T	ACT	-0.11
C	TGT	-0.11
S	TCT	-0.11
L	TTG	-0.11
S	TCA	-0.11
S	AGT	-0.11
P	CCT	-0.10
G	GGT	-0.10
L	CTA	-0.09
R	CGA	-0.06
R	CGT	-0.04
R	AGG	-0.03
S	TCG	0.08
G	GGG	0.09
A	GCG	0.09
V	GTC	0.09
P	CCG	0.09
T	ACG	0.11
S	TCC	0.11
C	TGC	0.11
L	CTC	0.12
S	AGC	0.12
R	CGG	0.12
H	CAC	0.14
T	ACC	0.14
R	CGC	0.14
Y	TAC	0.14
P	CCC	0.14
Q	CAG	0.14
G	GGC	0.15
V	GTG	0.15
F	TTC	0.15
N	AAC	0.15
A	GCC	0.15
D	GAC	0.16
K	AAG	0.16
L	CTG	0.17
I	ATC	0.17
E	GAG	0.17
