## Supplementary Table 9 for "Evolutionary conservation of A/T-ending codons reflects co-regulation of expression and complex formation"

### Sheet: Sheet1
amino acid	codon	Hs	Mm	Mdo	Gal	Xtre	Dre	Loc	Cmi	Bla	Spu	Sko	Sma	Lgi	Cte	Nve
N	AAT	-0.149042	-0.153459	-0.154187	-0.149455	-0.157521	-0.171919	-0.147257	-0.171794	-0.174657	-0.195963	-0.241253	-0.168767	-0.225333	-0.202203	-0.194974
D	GAT	-0.155745	-0.152387	-0.14968	-0.147587	-0.12471	-0.164961	-0.157029	-0.167322	-0.166503	-0.181139	-0.232416	-0.164648	-0.217906	-0.184808	-0.184102
Y	TAT	-0.13971	-0.138481	-0.145969	-0.134141	-0.134315	-0.128812	-0.141357	-0.146894	-0.161703	-0.15646	-0.227032	-0.14582	-0.208475	-0.186915	-0.191544
F	TTT	-0.149531	-0.152445	-0.143847	-0.151085	-0.163618	-0.158849	-0.151944	-0.153105	-0.16269	-0.159321	-0.207382	-0.187889	-0.186946	-0.184775	-0.202118
H	CAT	-0.139752	-0.140783	-0.136426	-0.135662	-0.136463	-0.117972	-0.133152	-0.150904	-0.151098	-0.124455	-0.205741	-0.130652	-0.150379	-0.153179	-0.130574
C	TGT	-0.124655	-0.116	-0.114222	-0.125227	-0.105187	-0.0954877	-0.113942	-0.0751905	-0.101648	-0.107811	-0.16737	-0.102744	-0.144327	-0.122132	-0.121664
R	AGA	-0.149295	-0.170139	-0.155594	-0.149926	-0.136715	-0.144316	-0.14354	-0.126601	-0.140205	-0.152234	-0.160073	-0.154205	-0.169242	-0.135893	-0.169596
L	TTA	-0.150099	-0.157945	-0.149353	-0.137734	-0.14852	-0.147505	-0.130454	-0.133958	-0.155019	-0.142789	-0.151102	-0.165918	-0.227094	-0.148943	-0.152697
T	ACA	-0.122723	-0.121117	-0.132085	-0.131265	-0.153115	-0.120405	-0.140827	-0.125113	-0.15097	-0.162657	-0.141909	-0.149566	-0.137163	-0.144843	-0.139311
P	CCA	-0.117448	-0.109463	-0.122033	-0.134992	-0.141116	-0.134303	-0.133533	-0.143491	-0.129214	-0.122749	-0.112986	-0.152258	-0.0545814	-0.116631	-0.124275
A	GCT	-0.122751	-0.0997441	-0.0942635	-0.126099	-0.10896	-0.0942275	-0.132268	-0.0957302	-0.0938242	-0.0878226	-0.100138	-0.116385	-0.125244	-0.0667696	-0.0938545
G	GGT	-0.100601	-0.0803254	-0.0824188	-0.104906	-0.107383	-0.0489839	-0.10485	-0.0974276	-0.104868	-0.0391587	-0.0977227	-0.0664181	-0.133859	-0.0624205	-0.0532633
E	GAA	-0.169854	-0.179814	-0.177533	-0.17191	-0.178611	-0.18378	-0.169603	-0.187153	-0.17987	-0.160199	-0.0905632	-0.145905	-0.0956113	-0.173212	-0.169141
A	GCA	-0.135135	-0.130205	-0.137207	-0.13689	-0.144042	-0.134558	-0.146762	-0.153745	-0.145253	-0.148486	-0.0884051	-0.15583	-0.0348136	-0.13408	-0.134172
S	AGT	-0.112257	-0.105903	-0.0951558	-0.117761	-0.0868009	-0.0984033	-0.109325	-0.0944597	-0.0830848	-0.0861873	-0.08674	-0.0751665	-0.109868	-0.0616349	-0.070392
S	TCA	-0.121022	-0.114303	-0.122616	-0.122766	-0.139965	-0.143691	-0.133437	-0.123454	-0.116534	-0.131454	-0.0835554	-0.140662	-0.0813832	-0.115418	-0.0903945
V	GTT	-0.148562	-0.146423	-0.136828	-0.147073	-0.140659	-0.139061	-0.144079	-0.142265	-0.129147	-0.124044	-0.0810617	-0.138409	-0.0857693	-0.127496	-0.139342
I	ATT	-0.135385	-0.124581	-0.11763	-0.134991	-0.111283	-0.147186	-0.134373	-0.144098	-0.137201	-0.142134	-0.0790683	-0.116909	-0.0147275	-0.139517	-0.126589
V	GTA	-0.129646	-0.121147	-0.127111	-0.136034	-0.108132	-0.112667	-0.122493	-0.134813	-0.149027	-0.128052	-0.0692563	-0.11779	-0.114533	-0.128255	-0.0843886
I	ATA	-0.119557	-0.133668	-0.128341	-0.124072	-0.100674	-0.116323	-0.116877	-0.115341	-0.121622	-0.131493	-0.0688552	-0.110941	-0.151264	-0.126651	-0.0962107
S	TCT	-0.116983	-0.103305	-0.0890419	-0.126942	-0.0851364	-0.0688326	-0.11063	-0.0936644	-0.0942494	-0.0890378	-0.0654845	-0.122075	-0.0532207	-0.0758143	-0.0790083
K	AAA	-0.158517	-0.170432	-0.163067	-0.140915	-0.15463	-0.143483	-0.155612	-0.138166	-0.162566	-0.146816	-0.0639357	-0.0973012	-0.11227	-0.160598	-0.166705
T	ACT	-0.124107	-0.113319	-0.100863	-0.128134	-0.0890521	-0.123707	-0.117142	-0.11451	-0.11365	-0.117582	-0.057679	-0.113963	-0.073001	-0.0863966	-0.0872042
P	CCT	-0.111584	-0.0879441	-0.0904398	-0.125675	-0.101668	-0.0890082	-0.118099	-0.103186	-0.0846131	-0.0693835	-0.0484516	-0.0950061	-0.0979457	-0.04142	-0.0658553
Q	CAA	-0.145646	-0.153851	-0.150422	-0.135808	-0.140998	-0.180485	-0.143345	-0.143114	-0.164342	-0.136054	-0.0473076	-0.112593	-0.0319002	-0.153724	-0.151414
R	AGG	-0.0278082	-0.0482176	-0.0165313	-0.0125236	0.0265739	-0.0306899	-0.00594168	0.0330879	-0.00785765	0.00996688	-0.040351	0.0119892	0.0315187	-0.000134704	-0.0301813
G	GGA	-0.148457	-0.148909	-0.144634	-0.143943	-0.125216	-0.110859	-0.138654	-0.130835	-0.07732	-0.109993	-0.034356	-0.0889173	0.0263363	-0.0467636	-0.0913698
L	CTT	-0.140483	-0.139197	-0.102289	-0.140869	-0.1344	-0.141177	-0.141965	-0.143268	-0.112753	-0.083167	-0.0226719	-0.0767779	0.0731273	-0.0919395	-0.0373862
L	CTA	-0.0934233	-0.0692797	-0.0929696	-0.109625	-0.079513	-0.0882948	-0.108385	-0.105019	-0.0947091	-0.073837	-0.00458354	-0.0481545	-0.0126956	-0.0793691	-0.0337852
L	TTG	-0.115111	-0.105217	-0.073242	-0.103162	-0.0724081	-0.0939274	-0.115829	-0.0959702	-0.086745	-0.0711184	-0.00111061	0.0564717	0.0853561	-0.0675466	-0.0462478
V	GTG	0.140368	0.148602	0.139717	0.142383	0.129418	0.14445	0.126177	0.125801	0.120308	0.0399278	0.0294343	0.141285	0.0778766	0.0823557	0.107916
G	GGG	0.0787184	0.0566022	0.0807405	0.104843	0.118515	0.0233764	0.0848676	0.109217	0.0645091	0.0415388	0.0380896	0.0491995	0.0480644	-0.00360738	0.0141156
Q	CAG	0.145646	0.153851	0.150422	0.135808	0.140998	0.180485	0.143345	0.143114	0.164342	0.136054	0.0473076	0.112593	0.0319002	0.153724	0.151414
R	CGT	-0.0322466	0.00770919	-0.0177351	-0.0363835	-0.0518038	-0.000522816	-0.0497213	-0.0443495	-0.0119488	0.041028	0.0575157	-0.0134981	0.0259452	0.0156102	0.0287938
R	CGA	-0.0566657	-0.00357018	0.00558679	-0.0644759	-0.0283689	-0.00293073	-0.0528212	-0.0481397	-0.025088	0.0126266	0.0586552	0.030858	0.0974566	-0.0127218	0.0072542
K	AAG	0.158517	0.170432	0.163067	0.140915	0.15463	0.143483	0.155612	0.138166	0.162566	0.146816	0.0639357	0.0973012	0.11227	0.160598	0.166705
R	CGG	0.117869	0.127355	0.141451	0.116439	0.118931	0.111103	0.121251	0.106884	0.10221	0.0552967	0.0808191	0.0758778	0.0872558	0.0239975	0.0612017
P	CCC	0.131588	0.118549	0.140657	0.147269	0.161567	0.12901	0.142439	0.148072	0.084634	0.131563	0.0851769	0.120756	0.104396	0.111741	0.100362
S	TCC	0.102839	0.0906202	0.105666	0.107124	0.141956	0.12037	0.112514	0.103784	0.106973	0.137915	0.0859953	0.0867393	0.134842	0.10784	0.0869816
L	CTG	0.169223	0.188648	0.18217	0.15754	0.184364	0.183433	0.167984	0.169819	0.180959	0.118754	0.0865449	0.117756	0.121939	0.166277	0.146011
E	GAG	0.169854	0.179814	0.177533	0.17191	0.178611	0.18378	0.169603	0.187153	0.17987	0.160199	0.0905632	0.145905	0.0956113	0.173212	0.169141
S	AGC	0.12509	0.135225	0.124939	0.124081	0.0971171	0.129079	0.116985	0.11289	0.0945248	0.105699	0.0992049	0.09789	0.120397	0.0957708	0.0949955
A	GCC	0.143402	0.130732	0.155758	0.146555	0.177308	0.141724	0.149028	0.159444	0.127085	0.175473	0.108337	0.150803	0.129948	0.142073	0.118346
T	ACC	0.132788	0.140999	0.139094	0.137469	0.164478	0.141539	0.135142	0.145165	0.139604	0.174805	0.118595	0.120319	0.151969	0.132111	0.130695
G	GGC	0.145181	0.155606	0.150936	0.123251	0.107767	0.147033	0.138439	0.118774	0.112964	0.130883	0.122811	0.13268	0.119375	0.110669	0.133376
L	CTC	0.0991896	0.0744202	0.120535	0.106646	0.133669	0.0933524	0.0729322	0.105216	0.0955411	0.177354	0.128055	0.164233	0.120635	0.126942	0.116476
R	CGC	0.141319	0.158078	0.143305	0.136673	0.120894	0.147815	0.135748	0.102838	0.11706	0.123274	0.133354	0.135566	0.095122	0.146606	0.160361
V	GTC	0.0735345	0.0586329	0.0904602	0.0780704	0.102058	0.0438294	0.0767406	0.0980804	0.104142	0.173505	0.135213	0.133278	0.157131	0.136515	0.115053
A	GCG	0.101705	0.105422	0.108367	0.111307	0.116273	0.103291	0.125794	0.0996671	0.111449	0.081296	0.135612	0.159806	0.103257	0.0847067	0.129257
P	CCG	0.103206	0.105084	0.123013	0.106738	0.12978	0.138107	0.107349	0.111691	0.125832	0.0942179	0.149138	0.163869	0.119869	0.0725248	0.126333
T	ACG	0.111615	0.0973551	0.129028	0.111725	0.116978	0.126049	0.120828	0.104681	0.117532	0.103703	0.152836	0.172171	0.136628	0.107288	0.123843
S	TCG	0.0943811	0.0892705	0.116258	0.0935545	0.0963005	0.0971186	0.094592	0.100927	0.076179	0.0902762	0.156873	0.18284	0.125523	0.0717273	0.0909394
I	ATC	0.16665	0.183912	0.177374	0.169897	0.183129	0.196394	0.165889	0.187267	0.1976	0.214847	0.166873	0.213135	0.190629	0.22106	0.20731
C	TGC	0.124655	0.116	0.114222	0.125227	0.105187	0.0954877	0.113942	0.0751905	0.101648	0.107811	0.16737	0.102744	0.144327	0.122132	0.121664
H	CAC	0.139752	0.140783	0.136426	0.135662	0.136463	0.117972	0.133152	0.150904	0.151098	0.124455	0.205741	0.130652	0.150379	0.153179	0.130574
F	TTC	0.149531	0.152445	0.143847	0.151085	0.163618	0.158849	0.151944	0.153105	0.16269	0.159321	0.207382	0.187889	0.186946	0.184775	0.202118
Y	TAC	0.13971	0.138481	0.145969	0.134141	0.134315	0.128812	0.141357	0.146894	0.161703	0.15646	0.227032	0.14582	0.208475	0.186915	0.191544
D	GAC	0.155745	0.152387	0.14968	0.147587	0.12471	0.164961	0.157029	0.167322	0.166503	0.181139	0.232416	0.164648	0.217906	0.184808	0.184102
N	AAC	0.149042	0.153459	0.154187	0.149455	0.157521	0.171919	0.147257	0.171794	0.174657	0.195963	0.241253	0.168767	0.225333	0.202203	0.194974
