## Supplementary Table 10 for "Evolutionary conservation of A/T-ending codons reflects co-regulation of expression and complex formation"

### Sheet: Sheet1
Type of data	Figure related	Reference	Link to data	Description
Gene classification as stable or variable across species	Supplementary Figure 1B	Berthelot C, Villar D, Horvath JE, Odom DT, Flicek P. Complexity and conservation of regulatory landscapes underlie evolutionary resilience of mammalian gene expression. Nat Ecol Evol. 2018;2:152–63.	ftp://ftp.ebi.ac.uk/pub/databases/vertebrategenomics/FOG20/orthologs/expressionSummary_averageTPMnormMedian.txt	Table comparing normalized average expression levels across species. Cvstab indicated whether the gene was classified as stable, variable, not expressed or unmatched (see Methods).
Genetic dependency	Supplementary Figure 1C	DepMap B. DepMap 21Q4 Public. Figshare. 2021.	CRISPR_gene_effect.csv	This DepMap release contains data from CRISPR knockout screens from project Achilles, as well as genomic characterization data from the CCLE project. Columns: genes in the format "HUGO (Entrez)" - Rows: cell lines
GTEx RNA-seq data	Figure 3A	https://www.gtexportal.org/home/datasets	GTEx_Analysis_2017-06-05_v8_RNASeQCv1.1.9_gene_median_tpm.gct.gz	Median gene-level TPM by tissue. GTEx Analysis V8 (dbGaP Accession phs000424.v8.p2)
Translation efficiency	Figure 3B	Wang Z-Y, Leushkin E, Liechti A, Ovchinnikova S, Mößinger K, Brüning T, et al. Transcriptome and translatome co-evolution in mammals. Nature. 2020;588:642–7.	https://www.ebi.ac.uk/arrayexpress/files/E-MTAB-7247/E-MTAB-7247.processed.1.zip	Processed Ribo-seq and RNA-seq data are available from ArrayExpress with accession number E-MTAB-7247
Development RNA-seq data	Figure 3C, 3D - Figure 4A, 4C	Cardoso-Moreira M, Halbert J, Valloton D, Velten B, Chen C, Shao Y, et al. Gene expression across mammalian organ development. Nature. 2019;571:505–9.	https://www.ebi.ac.uk/arrayexpress/files/E-MTAB-6814/E-MTAB-6814.processed.1.zip	Human RNA-seq time-series of the development of different organs E-MTAB-6814
Protein complexes	Figure 5A, 5B	Giurgiu M, Reinhard J, Brauner B, Dunger-Kaltenbach I, Fobo G, Frishman G, et al. CORUM: the comprehensive resource of mammalian protein complexes-2019. Nucleic Acids Res. 2019;47:D559–63	http://mips.helmholtz-muenchen.de/corum/download/allComplexes.txt.zip	The Complete Dataset consists of all annotated protein complexes.
SDA values	Figure 6A, 6B	Hernandez-Alias X, Benisty H, Schaefer MH, Serrano L. Translational efficiency across healthy and tumor tissues is proliferation-related. Mol Syst Biol. 2020;16:e9275.	https://www.synapse.org/#!Synapse:syn20640286	Supply-to-Demand Adaptation values
