## Supplementary Table 6 for "Evolutionary conservation of A/T-ending codons reflects co-regulation of expression and complex formation"

### Sheet: Supplementary_Table_6
Negative pole						Positive pole
TYPE	GO	TERM	LogP-none			TYPE	GO	TERM	LogP-none
CC	GO:0070013	intracellular organelle lumen	16.96			CC	GO:0097060	synaptic membrane	18.41
CC	GO:0043233	organelle lumen	16.96			CC	GO:0043025	neuronal cell body	18.72
CC	GO:0031974	membrane-enclosed lumen	16.96			CC	GO:0044297	cell body	20.33
CC	GO:0016604	nuclear body	17.14			CC	GO:0030424	axon	22.77
CC	GO:1990904	ribonucleoprotein complex	17.96			CC	GO:0098794	postsynapse	23.74
CC	GO:0031981	nuclear lumen	24.41			CC	GO:0030425	dendrite	25.14
CC	GO:0044428	nuclear part	26.25			CC	GO:0098978	glutamatergic synapse	27.1
CC	GO:0044451	nucleoplasm part	26.52			CC	GO:0036477	somatodendritic compartment	28.3
CC	GO:0043234	protein complex	28.11			CC	GO:0098793	presynapse	28.62
CC	GO:0032991	macromolecular complex	29.39			CC	GO:0042995	cell projection	28.66
BLANK						BLANK
MF	GO:0032550	purine ribonucleoside binding	13.8			MF	GO:0032553	ribonucleotide binding	13
MF	GO:0001883	purine nucleoside binding	13.82			MF	GO:0001882	nucleoside binding	13.11
MF	GO:0001882	nucleoside binding	14.04			MF	GO:0036094	small molecule binding	13.28
MF	GO:0032549	ribonucleoside binding	14.17			MF	GO:0001228	transcriptional activator activity, RNA ...	13.66
MF	GO:0044822	poly(A) RNA binding	14.23			MF	GO:0003924	GTPase activity	13.7
MF	GO:0003729	mRNA binding	14.23			MF	GO:0008092	cytoskeletal protein binding	13.82
MF	GO:0035639	purine ribonucleoside triphosphate binding	14.36			MF	GO:0019899	enzyme binding	14
MF	GO:0003824	catalytic activity	14.85			MF	GO:0042802	identical protein binding	14.66
MF	GO:0097159	organic cyclic compound binding	17.36			MF	GO:0019900	kinase binding	15.08
MF	GO:1901363	heterocyclic compound binding	18.17			MF	GO:0005515	protein binding	19.66
BLANK						BLANK
BP	GO:0036211	protein modification process	24.39			BP	GO:0071840	cellular component organization or bioge...	27.54
BP	GO:0006464	cellular protein modification process	24.39			BP	GO:0048518	positive regulation of biological proces...	27.55
BP	GO:0044237	cellular metabolic process	24.39			BP	GO:0060284	regulation of cell development	27.82
BP	GO:0043412	macromolecule modification	24.82			BP	GO:0048513	animal organ development	27.92
BP	GO:0006397	mRNA processing	24.96			BP	GO:0099537	trans-synaptic signaling	28.03
BP	GO:0044267	cellular protein metabolic process	26			BP	GO:0051960	regulation of nervous system development	28.24
BP	GO:0006396	RNA processing	26.08			BP	GO:0048666	neuron development	28.8
BP	GO:0046907	intracellular transport	26.23			BP	GO:0045597	positive regulation of cell differentiat...	29.3
BP	GO:0016071	mRNA metabolic process	28.29			BP	GO:0032879	regulation of localization	29.42
BP	GO:0044260	cellular macromolecule metabolic process	29.09			BP	GO:0051128	regulation of cellular component organiz...	29.8
